# A highly divergent mitochondrial genome in extant Cape buffalo from Addo Elephant National Park, South Africa

**DOI:** 10.1101/2023.01.14.524049

**Authors:** Deon de Jager, Marlo Möller, Eileen Hoal, Paul van Helden, Brigitte Glanzmann, Cindy Harper, Paulette Bloomer

## Abstract

The reduced cost of next-generation sequencing (NGS) has allowed researchers to generate nuclear and mitochondrial genome data to gain deeper insights into the phylogeography, evolutionary history, and biology of non-model species. While the Cape buffalo (*Syncerus caffer caffer*) has been well-studied across its range with traditional genetic markers over the last 25 years, researchers are building on this knowledge by generating whole genome, population-level data sets to improve understanding of the genetic composition and evolutionary history of the species. Using publicly available NGS data, we assembled 40 Cape buffalo mitochondrial genomes (mitogenomes) from four protected areas in South Africa, expanding the geographical range and almost doubling the number of mitogenomes available for this species. Coverage of the mitogenomes ranged from 154-1,036X. Haplotype and nucleotide diversity for Kruger National Park (n = 15) and Mokala National Park (n = 5) were similar to diversity levels in southern and eastern Africa. Hluhluwe-iMfolozi Park (n = 15) had low levels of genetic diversity, with only four haplotypes detected, reflecting its past bottleneck. Addo Elephant National Park (n = 5) had the highest nucleotide diversity of all populations across Africa, which was unexpected, as it is known from previous studies to have low nuclear diversity. This diversity was driven by a highly divergent mitogenome from one sample, which was subsequently identified in another sample via Sanger sequencing of the cytochrome *b* gene. Using a fossil-calibrated phylogenetic analysis, we estimated that this lineage diverged from all other Cape buffalo lineages approximately 2.51 million years ago. We discuss several potential sources of this mitogenome but propose that it most likely originated through introgressive hybridisation with an extinct buffalo species, either *S. acoelotus* or *S. antiquus*. We conclude by discussing the conservation consequences of this finding for the Addo Elephant National Park population, proposing careful genetic management to prevent inbreeding depression while maintaining this highly unique diversity.
