## Supplementary material for "A highly divergent mitochondrial genome in extant Cape buffalo from Addo Elephant National Park, South Africa": Table S1

### Sheet: Mitogenomes_Metadata
Supplementary Table S1 Metadata of mitogenomes used in this study.
Sample_ID	Isolate	Accession	Species	Subspecies	Subspecies_common	Location	Location_shortname	Country	Region	Reference
A_243_14	AENP1	BK062533	Syncerus caffer	S. c. caffer	Cape	Addo Elephant National Park	Addo	South Africa	Southern Africa	This study
A_251_14	AENP2	BK062534	Syncerus caffer	S. c. caffer	Cape	Addo Elephant National Park	Addo	South Africa	Southern Africa	This study
A_264_14	AENP3	BK062535	Syncerus caffer	S. c. caffer	Cape	Addo Elephant National Park	Addo	South Africa	Southern Africa	This study
A_268_14	AENP4	BK062536	Syncerus caffer	S. c. caffer	Cape	Addo Elephant National Park	Addo	South Africa	Southern Africa	This study
A_87_13	AENP5	BK062537	Syncerus caffer	S. c. caffer	Cape	Addo Elephant National Park	Addo	South Africa	Southern Africa	This study
HA_1	HiP1	BK062538	Syncerus caffer	S. c. caffer	Cape	Hluhluwe-iMfolozi Park	Hluhluwe	South Africa	Southern Africa	This study
HA_41	HiP2	BK062539	Syncerus caffer	S. c. caffer	Cape	Hluhluwe-iMfolozi Park	Hluhluwe	South Africa	Southern Africa	This study
HA_43	HiP3	BK062540	Syncerus caffer	S. c. caffer	Cape	Hluhluwe-iMfolozi Park	Hluhluwe	South Africa	Southern Africa	This study
HB_31	HiP4	BK062541	Syncerus caffer	S. c. caffer	Cape	Hluhluwe-iMfolozi Park	Hluhluwe	South Africa	Southern Africa	This study
HB_39	HiP5	BK062542	Syncerus caffer	S. c. caffer	Cape	Hluhluwe-iMfolozi Park	Hluhluwe	South Africa	Southern Africa	This study
HC_11	HiP6	BK062543	Syncerus caffer	S. c. caffer	Cape	Hluhluwe-iMfolozi Park	Hluhluwe	South Africa	Southern Africa	This study
HC_15	HiP7	BK062544	Syncerus caffer	S. c. caffer	Cape	Hluhluwe-iMfolozi Park	Hluhluwe	South Africa	Southern Africa	This study
HC_17	HiP8	BK062545	Syncerus caffer	S. c. caffer	Cape	Hluhluwe-iMfolozi Park	Hluhluwe	South Africa	Southern Africa	This study
HC_18	HiP9	BK062546	Syncerus caffer	S. c. caffer	Cape	Hluhluwe-iMfolozi Park	Hluhluwe	South Africa	Southern Africa	This study
HC_20	HiP10	BK062547	Syncerus caffer	S. c. caffer	Cape	Hluhluwe-iMfolozi Park	Hluhluwe	South Africa	Southern Africa	This study
HC_30	HiP11	BK062548	Syncerus caffer	S. c. caffer	Cape	Hluhluwe-iMfolozi Park	Hluhluwe	South Africa	Southern Africa	This study
HC_32	HiP12	BK062549	Syncerus caffer	S. c. caffer	Cape	Hluhluwe-iMfolozi Park	Hluhluwe	South Africa	Southern Africa	This study
HC_40	HiP13	BK062550	Syncerus caffer	S. c. caffer	Cape	Hluhluwe-iMfolozi Park	Hluhluwe	South Africa	Southern Africa	This study
HC_41	HiP14	BK062551	Syncerus caffer	S. c. caffer	Cape	Hluhluwe-iMfolozi Park	Hluhluwe	South Africa	Southern Africa	This study
HC_48	HiP15	BK062552	Syncerus caffer	S. c. caffer	Cape	Hluhluwe-iMfolozi Park	Hluhluwe	South Africa	Southern Africa	This study
B98_161	KNP1	BK062553	Syncerus caffer	S. c. caffer	Cape	Kruger National Park	Kruger	South Africa	Southern Africa	This study
B98_284	KNP2	BK062554	Syncerus caffer	S. c. caffer	Cape	Kruger National Park	Kruger	South Africa	Southern Africa	This study
B98_289	KNP3	BK062555	Syncerus caffer	S. c. caffer	Cape	Kruger National Park	Kruger	South Africa	Southern Africa	This study
B98_324	KNP4	BK062556	Syncerus caffer	S. c. caffer	Cape	Kruger National Park	Kruger	South Africa	Southern Africa	This study
B98_340	KNP5	BK062557	Syncerus caffer	S. c. caffer	Cape	Kruger National Park	Kruger	South Africa	Southern Africa	This study
B98_361	KNP6	BK062558	Syncerus caffer	S. c. caffer	Cape	Kruger National Park	Kruger	South Africa	Southern Africa	This study
B98_395	KNP7	BK062559	Syncerus caffer	S. c. caffer	Cape	Kruger National Park	Kruger	South Africa	Southern Africa	This study
B98_396	KNP8	BK062560	Syncerus caffer	S. c. caffer	Cape	Kruger National Park	Kruger	South Africa	Southern Africa	This study
B98_509	KNP9	BK062561	Syncerus caffer	S. c. caffer	Cape	Kruger National Park	Kruger	South Africa	Southern Africa	This study
B98_546	KNP10	BK062562	Syncerus caffer	S. c. caffer	Cape	Kruger National Park	Kruger	South Africa	Southern Africa	This study
B98_547	KNP11	BK062563	Syncerus caffer	S. c. caffer	Cape	Kruger National Park	Kruger	South Africa	Southern Africa	This study
B98_574	KNP12	BK062564	Syncerus caffer	S. c. caffer	Cape	Kruger National Park	Kruger	South Africa	Southern Africa	This study
B98_579	KNP13	BK062565	Syncerus caffer	S. c. caffer	Cape	Kruger National Park	Kruger	South Africa	Southern Africa	This study
B98_586	KNP14	BK062566	Syncerus caffer	S. c. caffer	Cape	Kruger National Park	Kruger	South Africa	Southern Africa	This study
B98_597	KNP15	BK062567	Syncerus caffer	S. c. caffer	Cape	Kruger National Park	Kruger	South Africa	Southern Africa	This study
M_120_13	MNP1	BK062568	Syncerus caffer	S. c. caffer	Cape	Mokala National Park	Mokala	South Africa	Southern Africa	This study
M_12_12	MNP2	BK062569	Syncerus caffer	S. c. caffer	Cape	Mokala National Park	Mokala	South Africa	Southern Africa	This study
M_301_14	MNP3	BK062570	Syncerus caffer	S. c. caffer	Cape	Mokala National Park	Mokala	South Africa	Southern Africa	This study
M_306_14	MNP4	BK062571	Syncerus caffer	S. c. caffer	Cape	Mokala National Park	Mokala	South Africa	Southern Africa	This study
M_47_14	MNP5	BK062572	Syncerus caffer	S. c. caffer	Cape	Mokala National Park	Mokala	South Africa	Southern Africa	This study
411	411	JQ235505	Syncerus caffer	S. c. caffer	Cape	Chobe National Park	Chobe	Botswana	Southern Africa	Heller et al. 2012
394	394	JQ235506	Syncerus caffer	S. c. caffer	Cape	Hwange National Park	Hwange	Zimbabwe	Southern Africa	Heller et al. 2012
393	393	JQ235507	Syncerus caffer	S. c. caffer	Cape	Hwange National Park	Hwange	Zimbabwe	Southern Africa	Heller et al. 2012
391	391	JQ235508	Syncerus caffer	S. c. caffer	Cape	Hwange National Park	Hwange	Zimbabwe	Southern Africa	Heller et al. 2012
421	421	JQ235509	Syncerus caffer	S. c. caffer	Cape	Chobe National Park	Chobe	Botswana	Southern Africa	Heller et al. 2012
428	428	JQ235510	Syncerus caffer	S. c. caffer	Cape	Chobe National Park	Chobe	Botswana	Southern Africa	Heller et al. 2012
409	409	JQ235511	Syncerus caffer	S. c. caffer	Cape	Hwange National Park	Hwange	Zimbabwe	Southern Africa	Heller et al. 2012
396	396	JQ235512	Syncerus caffer	S. c. caffer	Cape	Hwange National Park	Hwange	Zimbabwe	Southern Africa	Heller et al. 2012
385	385	JQ235513	Syncerus caffer	S. c. caffer	Cape	Hwange National Park	Hwange	Zimbabwe	Southern Africa	Heller et al. 2012
423	423	JQ235514	Syncerus caffer	S. c. caffer	Cape	Chobe National Park	Chobe	Botswana	Southern Africa	Heller et al. 2012
425	425	JQ235515	Syncerus caffer	S. c. caffer	Cape	Chobe National Park	Chobe	Botswana	Southern Africa	Heller et al. 2012
398	398	JQ235516	Syncerus caffer	S. c. caffer	Cape	Hwange National Park	Hwange	Zimbabwe	Southern Africa	Heller et al. 2012
426	426	JQ235517	Syncerus caffer	S. c. caffer	Cape	Chobe National Park	Chobe	Botswana	Southern Africa	Heller et al. 2012
412	412	JQ235518	Syncerus caffer	S. c. caffer	Cape	Chobe National Park	Chobe	Botswana	Southern Africa	Heller et al. 2012
388	388	JQ235519	Syncerus caffer	S. c. caffer	Cape	Hwange National Park	Hwange	Zimbabwe	Southern Africa	Heller et al. 2012
410	410	JQ235520	Syncerus caffer	S. c. caffer	Cape	Chobe National Park	Chobe	Botswana	Southern Africa	Heller et al. 2012
9079	9079	JQ235521	Syncerus caffer	S. c. caffer	Cape	Omo Valley	Omo	Ethiopia	East Africa	Heller et al. 2012
9080	9080	JQ235522	Syncerus caffer	S. c. caffer	Cape	Omo Valley	Omo	Ethiopia	East Africa	Heller et al. 2012
9092	9092	JQ235523	Syncerus caffer	S. c. caffer	Cape	Omo Valley	Omo	Ethiopia	East Africa	Heller et al. 2012
9102	9102	JQ235524	Syncerus caffer	S. c. caffer	Cape	Omo Valley	Omo	Ethiopia	East Africa	Heller et al. 2012
9081	9081	JQ235525	Syncerus caffer	S. c. caffer	Cape	Omo Valley	Omo	Ethiopia	East Africa	Heller et al. 2012
9084	9084	JQ235526	Syncerus caffer	S. c. caffer	Cape	Omo Valley	Omo	Ethiopia	East Africa	Heller et al. 2012
9083	9083	JQ235527	Syncerus caffer	S. c. caffer	Cape	Omo Valley	Omo	Ethiopia	East Africa	Heller et al. 2012
3475	3475	JQ235528	Syncerus caffer	S. c. caffer	Cape	Masai Mara National Reserve	Masai Mara	Kenya	East Africa	Heller et al. 2012
3478	3478	JQ235529	Syncerus caffer	S. c. caffer	Cape	Masai Mara National Reserve	Masai Mara	Kenya	East Africa	Heller et al. 2012
3480	3480	JQ235530	Syncerus caffer	S. c. caffer	Cape	Masai Mara National Reserve	Masai Mara	Kenya	East Africa	Heller et al. 2012
3481	3481	JQ235531	Syncerus caffer	S. c. caffer	Cape	Masai Mara National Reserve	Masai Mara	Kenya	East Africa	Heller et al. 2012
3485	3485	JQ235532	Syncerus caffer	S. c. caffer	Cape	Masai Mara National Reserve	Masai Mara	Kenya	East Africa	Heller et al. 2012
3487	3487	JQ235533	Syncerus caffer	S. c. caffer	Cape	Masai Mara National Reserve	Masai Mara	Kenya	East Africa	Heller et al. 2012
3489	3489	JQ235534	Syncerus caffer	S. c. caffer	Cape	Masai Mara National Reserve	Masai Mara	Kenya	East Africa	Heller et al. 2012
660	660	JQ235535	Syncerus caffer	S. c. caffer	Cape	Masai Mara National Reserve	Masai Mara	Kenya	East Africa	Heller et al. 2012
654	654	JQ235536	Syncerus caffer	S. c. caffer	Cape	Masai Mara National Reserve	Masai Mara	Kenya	East Africa	Heller et al. 2012
3488	3488	JQ235537	Syncerus caffer	S. c. caffer	Cape	Masai Mara National Reserve	Masai Mara	Kenya	East Africa	Heller et al. 2012
3490	3490	JQ235538	Syncerus caffer	S. c. caffer	Cape	Masai Mara National Reserve	Masai Mara	Kenya	East Africa	Heller et al. 2012
3479	3479	JQ235539	Syncerus caffer	S. c. caffer	Cape	Masai Mara National Reserve	Masai Mara	Kenya	East Africa	Heller et al. 2012
3482	3482	JQ235540	Syncerus caffer	S. c. caffer	Cape	Masai Mara National Reserve	Masai Mara	Kenya	East Africa	Heller et al. 2012
3483	3483	JQ235541	Syncerus caffer	S. c. caffer	Cape	Masai Mara National Reserve	Masai Mara	Kenya	East Africa	Heller et al. 2012
3486	3486	JQ235542	Syncerus caffer	S. c. caffer	Cape	Masai Mara National Reserve	Masai Mara	Kenya	East Africa	Heller et al. 2012
649	649	JQ235543	Syncerus caffer	S. c. caffer	Cape	Masai Mara National Reserve	Masai Mara	Kenya	East Africa	Heller et al. 2012
671	671	JQ235544	Syncerus caffer	S. c. caffer	Cape	Masai Mara National Reserve	Masai Mara	Kenya	East Africa	Heller et al. 2012
3484	3484	JQ235545	Syncerus caffer	S. c. caffer	Cape	Masai Mara National Reserve	Masai Mara	Kenya	East Africa	Heller et al. 2012
668	668	JQ235546	Syncerus caffer	S. c. caffer	Cape	Masai Mara National Reserve	Masai Mara	Kenya	East Africa	Heller et al. 2012
655	655	JQ235547	Syncerus caffer	S. c. caffer	Cape	Masai Mara National Reserve	Masai Mara	Kenya	East Africa	Heller et al. 2012
EF536353	PhC22	NC_020617.1, EF536353	Syncerus caffer	S. c. caffer	Cape	Tanzania	Tanzania	Tanzania	East Africa	Hassanin et al. 2012
