## Supplementary material for "A highly divergent mitochondrial genome in extant Cape buffalo from Addo Elephant National Park, South Africa": Table S3

### Sheet: Mitogenomes_AssemblyStats
Supplementary Table S3 Assembly statistics of the mitogenomes assembled in this study with NOVOPlasty v4.0 from the reads of whole nuclear genomes sequenced by de Jager et al. (2021).
SRA accession (BioProject: PRJNA645266) (de Jager et al. 2021)	SRR numbers (BioProject: PRJNA645266) (de Jager et al. 2021)	Isolate (de Jager et al. 2021)	Sample	Mitogenome length (bp)	Mean coverage	Location	GenBank accession	Average insert size (bp)	Subsampled % of reads	Total reads	Aligned reads	Assembled reads	Organelle genome % (of reads)
SAMN15501057	SRR12191831	AENP1	A_243_14	16361	541	Addo Elephant National Park	BK062533	310	95.97	174376508	58968	50036	0.03
SAMN15501058	SRR12191830	AENP2	A_251_14	16361	395	Addo Elephant National Park	BK062534	308	95.97	163428442	43108	36560	0.03
SAMN15501059	SRR12191819	AENP3	A_264_14	16362	486	Addo Elephant National Park	BK062535	292	96.27	186597482	52974	45108	0.03
SAMN15501060	SRR12191808	AENP4	A_268_14	16375	354	Addo Elephant National Park	BK062536	307	94.82	162865400	38698	31498	0.02
SAMN15501061	SRR12191797	AENP5	A_87_13	16361	209	Addo Elephant National Park	BK062537	311	95.77	167301188	22744	19110	0.01
SAMN15501077	SRR12191805	HiP1	HA_1	16357	574	Hluhluwe-iMfolozi Park	BK062538	307	97.04	191727932	62598	55164	0.03
SAMN15501078	SRR12191804	HiP2	HA_41	16357	337	Hluhluwe-iMfolozi Park	BK062539	313	97.18	191525744	36770	32316	0.02
SAMN15501079	SRR12191803	HiP3	HA_43	16361	346	Hluhluwe-iMfolozi Park	BK062540	294	96.9	179758146	37734	33736	0.02
SAMN15501080	SRR12191802	HiP4	HB_31	16361	559	Hluhluwe-iMfolozi Park	BK062541	306	96.78	193616446	61024	54490	0.03
SAMN15501081	SRR12191801	HiP5	HB_39	16361	394	Hluhluwe-iMfolozi Park	BK062542	307	96.52	176916738	42932	38118	0.02
SAMN15501082	SRR12191800	HiP6	HC_11	16361	564	Hluhluwe-iMfolozi Park	BK062543	279	97.79	177354068	61524	56410	0.03
SAMN15501083	SRR12191799	HiP7	HC_15	16362	428	Hluhluwe-iMfolozi Park	BK062544	296	97.56	183919660	46672	42416	0.03
SAMN15501084	SRR12191798	HiP8	HC_17	16361	643	Hluhluwe-iMfolozi Park	BK062545	312	96.86	187527100	70170	63404	0.04
SAMN15501085	SRR12191796	HiP9	HC_18	16361	1036	Hluhluwe-iMfolozi Park	BK062546	319	96.64	188087690	113012	101436	0.06
SAMN15501086	SRR12191795	HiP10	HC_20	16361	440	Hluhluwe-iMfolozi Park	BK062547	318	96.81	174802546	47968	43208	0.03
SAMN15501087	SRR12191793, SRR12191794	HiP11	HC_30	16361	272	Hluhluwe-iMfolozi Park	BK062548	313	96.85	132508230	29620	26894	0.02
SAMN15501088	SRR12191792	HiP12	HC_32	16361	459	Hluhluwe-iMfolozi Park	BK062549	301	85.67	200197020	50118	45568	0.03
SAMN15501089	SRR12191790, SRR12191791	HiP13	HC_40	16361	302	Hluhluwe-iMfolozi Park	BK062550	312	97.46	149585220	32918	29734	0.02
SAMN15501090	SRR12191789	HiP14	HC_41	16362	425	Hluhluwe-iMfolozi Park	BK062551	322	96.01	180636802	46392	40052	0.03
SAMN15501091	SRR12191787, SRR12191788	HiP15	HC_48	16361	343	Hluhluwe-iMfolozi Park	BK062552	316	96.86	130318102	37370	33862	0.03
SAMN15501062	SRR12191778, SRR12191786	KNP1	B98_161	16361	251	Kruger National Park	BK062553	313	97.45	89678700	27338	25080	0.03
SAMN15501063	SRR12191776, SRR12191777	KNP2	B98_284	16361	310	Kruger National Park	BK062554	312	97.46	93333336	33802	31336	0.04
SAMN15501064	SRR12191775, SRR12191829	KNP3	B98_289	16359	346	Kruger National Park	BK062555	296	97.59	98411682	37694	35084	0.04
SAMN15501065	SRR12191827, SRR12191828	KNP4	B98_324	16360	170	Kruger National Park	BK062556	310	97.46	90826754	18488	17066	0.02
SAMN15501066	SRR12191825, SRR12191826	KNP5	B98_340	16358	314	Kruger National Park	BK062557	313	98.11	90158200	34266	31860	0.04
SAMN15501067	SRR12191823, SRR12191824	KNP6	B98_361	16359	464	Kruger National Park	BK062558	305	98.21	95497798	50598	47308	0.05
SAMN15501068	SRR12191821, SRR12191822	KNP7	B98_395	16358	374	Kruger National Park	BK062559	294	98.26	105328514	40824	38158	0.04
SAMN15501069	SRR12191818, SRR12191820	KNP8	B98_396	16358	154	Kruger National Park	BK062560	310	98.18	87449998	16846	15530	0.02
SAMN15501070	SRR12191816, SRR12191817	KNP9	B98_509	16359	236	Kruger National Park	BK062561	309	98.21	112684696	25790	24072	0.02
SAMN15501071	SRR12191814, SRR12191815	KNP10	B98_546	16360	326	Kruger National Park	BK062562	313	98.2	92021048	35570	33186	0.04
SAMN15501072	SRR12191812, SRR12191813	KNP11	B98_547	16360	311	Kruger National Park	BK062563	308	97.88	97666028	33936	30844	0.03
SAMN15501073	SRR12191810, SRR12191811	KNP12	B98_574	16360	396	Kruger National Park	BK062564	308	97.83	105702578	43226	39156	0.04
SAMN15501074	SRR12191809	KNP13	B98_579	16358	671	Kruger National Park	BK062565	310	97.09	192279130	73182	64510	0.04
SAMN15501075	SRR12191807	KNP14	B98_586	16360	459	Kruger National Park	BK062566	307	97.21	178450866	50070	44234	0.03
SAMN15501076	SRR12191806	KNP15	B98_597	16367	423	Kruger National Park	BK062567	305	96.88	200383940	46172	40586	0.02
SAMN15501092	SRR12191784, SRR12191785	MNP1	M_120_13	16358	315	Mokala National Park	BK062568	322	97.35	95771320	34386	31776	0.04
SAMN15501093	SRR12191782, SRR12191783	MNP2	M_12_12	16361	230	Mokala National Park	BK062569	307	97.62	91661524	25136	23274	0.03
SAMN15501094	SRR12191781	MNP3	M_301_14	16361	618	Mokala National Park	BK062570	313	96.03	163533780	67448	57294	0.04
SAMN15501095	SRR12191780	MNP4	M_306_14	16358	535	Mokala National Park	BK062571	307	96.28	160974438	58340	49976	0.04
SAMN15501096	SRR12191779	MNP5	M_47_14	16361	752	Mokala National Park	BK062572	321	96.08	159544084	82064	69944	0.05
			Mean	16360.6	419.05
			Min	16357	154
			Max	16375	1036
